# Isoform-level resolution in single-cell CRISPR screens reveals hidden functional consequences of gene perturbation

**DOI:** 10.64898/2026.07.09.737410

**Authors:** Nathanael Andrews, Josie Gleeson, Jasper Panten, Sofia Öling, Sofia Lundqvist, Tuuli Lappalainen

**Author notes:** Correspondence (N.A), (J.G), (T.L). Nathanael Andrews and Josie Gleeson contributed equally to this work.

## Abstract

Single-cell CRISPR screens have enabled systematic investigation of gene function, but studies have largely focused on gene-level effects, overlooking transcriptional complexity and isoform usage. Methods capable of capturing splicing and isoform usage have emerged, including long-read sequencing and alternative library preparation strategies, but their suitability for large-scale perturbation screens remains unevaluated. We compare two library preparation methods (10x Genomics and Parse Biosciences) across Illumina short-read, Oxford Nanopore, and PacBio long-read sequencing, applying CRISPRi to silence three genes with distinct regulatory roles (*DDX6, GEMIN5, GFI1B*) in K562 cells. While short-read methods detected some splicing events, only long-read sequencing consistently captured isoform-level changes. Although Parse provided even transcript coverage, we observed strong intronic read enrichment, limiting its utility for splicing analysis. The primary constraint of long-read approaches was sequencing depth: ∼21 million reads are needed for 80% saturation of splicing events in a single perturbation. Notably, *GEMIN5* knockdown produced only modest differential expression but the most extensive splicing changes, an effect invisible to gene-level analysis, underscoring the value of isoform-level screens. We provide a practical framework for isoform-level analysis in single-cell CRISPR screens, identifying current capabilities and limitations. As perturbation studies scale, long-read sequencing will be essential for comprehensive functional interpretation, capturing biology missed by gene-level analysis.

**Graphical Abstract:** 
