## Supplementary Table 2 for "Isoform-level resolution in single-cell CRISPR screens reveals hidden functional consequences of gene perturbation"

### Sheet: Gene Signatures
Supplementary Table 2. Gene signatures used for cell state annotation.
Cell state	Gene
Cell cycle	CDC20
Cell cycle	CCNB1
Cell cycle	CENPE
Cell cycle	KIF20A
Cell cycle	PRR11
Cell cycle	CCNB2
Cell cycle	TOP2A
Cell cycle	MKI67
Cell cycle	AURKA
Cell cycle	AURKB
Cell cycle	PLK1
Cell cycle	CDK1
Erythroid differentiation	SLC4A1
Erythroid differentiation	CA1
Erythroid differentiation	CA2
Erythroid differentiation	ALOX12
Erythroid differentiation	GYPA
Erythroid differentiation	HBB
Erythroid differentiation	HBA1
Erythroid differentiation	HBA2
Erythroid differentiation	ALAS2
Erythroid differentiation	KLF1
Erythroid differentiation	GATA1
Stress response	KLF10
Stress response	GADD45B
Stress response	NR1D1
Stress response	GEM
Stress response	FOS
Stress response	JUN
Stress response	ATF3
Stress response	EGR1
Stress response	DUSP1
Stress response	ZFP36
Low-proliferative	THBS1
Low-proliferative	CD44
Low-proliferative	PHLDA1
Low-proliferative	ARID5B
Low-proliferative	PI16
Low-proliferative	MME
Low-proliferative	PAEP
Low-proliferative	VGF
Low-proliferative	DHRS9
Low-proliferative	MILR1
