## Supplementary Table 5 for "Isoform-level resolution in single-cell CRISPR screens reveals hidden functional consequences of gene perturbation"

### Sheet: Sheet1
transcript_id	protein_id	gene_name	transcript_biotype	gene_id	NTC_fraction	target_gene_fraction	dIF	adj_pvalue	target_gene
ENST00000447574.1		HSPB1	retained_intron	ENSG00000106211.11	0.473	0.249	-0.224	4.72e-62	DDX6
ENST00000248553.7	ENSP00000248553.6	HSPB1	protein_coding	ENSG00000106211.11	0.519	0.742	0.223	2.7e-61	DDX6
ENST00000369642.7	ENSP00000358656.3	RHOC	protein_coding	ENSG00000155366.17	0.675	0.523	-0.152	6.33e-49	DDX6
ENST00000339083.12	ENSP00000345236.8	RHOC	protein_coding	ENSG00000155366.17	0.314	0.46	0.146	9.52e-46	DDX6
ENST00000381342.7	ENSP00000370746.3	SNRPB	protein_coding	ENSG00000125835.20	0.522	0.368	-0.154	9.75e-24	DDX6
ENST00000338663.12	ENSP00000340815.7	SLC3A2	protein_coding	ENSG00000168003.19	0.629	0.732	0.103	4.02e-21	DDX6
ENST00000438552.6	ENSP00000412566.2	SNRPB	protein_coding	ENSG00000125835.20	0.468	0.613	0.145	7.41e-21	DDX6
ENST00000602520.8		SNHG8	lncRNA	ENSG00000269893.11	0.382	0.212	-0.17	1.3e-20	DDX6
ENST00000391839.6		COX20	protein_coding_CDS_not_defined	ENSG00000203667.10	0.202	0.102	-0.1	1.82e-20	DDX6
ENST00000411948.7	ENSP00000406327.2	COX20	protein_coding	ENSG00000203667.10	0.761	0.866	0.105	5.27e-19	DDX6
ENST00000652429.1	ENSP00000498786.1	HMBS	protein_coding	ENSG00000256269.11	0.138	0.28	0.142	5.27e-19	DDX6
ENST00000608951.5	ENSP00000476323.1	COQ4	protein_coding	ENSG00000167113.11	0.109	0.264	0.155	6e-19	DDX6
ENST00000261735.4	ENSP00000261735.3	ERP29	protein_coding	ENSG00000089248.7	0.822	0.687	-0.135	3.22e-16	DDX6
ENST00000566515.5	ENSP00000456797.1	CCNDBP1	nonsense_mediated_decay	ENSG00000166946.14	0.062	0.181	0.119	4.85e-16	DDX6
ENST00000354667.8	ENSP00000346694.4	HNRNPA2B1	protein_coding	ENSG00000122566.23	0.292	0.4	0.108	1.37e-15	DDX6
ENST00000455836.1	ENSP00000412083.1	ERP29	protein_coding	ENSG00000089248.7	0.175	0.304	0.129	3.38e-15	DDX6
ENST00000530604.1		RSF1	protein_coding_CDS_not_defined	ENSG00000048649.14	0.301	0.135	-0.166	1.4e-14	DDX6
ENST00000392841.1	ENSP00000376584.1	HMBS	protein_coding	ENSG00000256269.11	0.808	0.672	-0.136	1.84e-14	DDX6
ENST00000528095.5	ENSP00000436408.1	RSF1	protein_coding	ENSG00000048649.14	0.618	0.798	0.18	3.81e-14	DDX6
ENST00000813323.1		LINC00649	lncRNA	ENSG00000237945.10	0.303	0.026	-0.277	6.56e-14	DDX6
ENST00000300213.9	ENSP00000300213.4	CCNDBP1	protein_coding	ENSG00000166946.14	0.885	0.751	-0.134	8.11e-14	DDX6
ENST00000525245.1		NADSYN1	protein_coding_CDS_not_defined	ENSG00000172890.13	0.141	0.517	0.376	2.13e-13	DDX6
ENST00000655540.2		SNHG29	lncRNA	ENSG00000175061.21	0.547	0.423	-0.124	1.16e-12	DDX6
ENST00000443817.1	ENSP00000391952.1	CPED1	protein_coding	ENSG00000106034.18	0.52	0.679	0.159	6.33e-12	DDX6
ENST00000654083.3		SNHG8	lncRNA	ENSG00000269893.11	0.274	0.402	0.128	3.88e-11	DDX6
ENST00000686902.2		NFE4	lncRNA	ENSG00000230257.8	0.399	0.548	0.149	4.29e-11	DDX6
ENST00000506078.5		SELENOP	retained_intron	ENSG00000250722.6	0.709	0.536	-0.173	6.26e-11	DDX6
ENST00000523064.1		RGS20	protein_coding_CDS_not_defined	ENSG00000147509.14	0.779	0.491	-0.288	1.02e-10	DDX6
ENST00000742488.1		SNHG1	lncRNA	ENSG00000255717.10	0.36	0.566	0.206	2.65e-10	DDX6
ENST00000514985.6	ENSP00000420939.1	SELENOP	protein_coding	ENSG00000250722.6	0.276	0.439	0.163	6.88e-10	DDX6
ENST00000592431.4		NUDT19-DT	lncRNA	ENSG00000267475.4	0.437	0.037	-0.4	1.43e-09	DDX6
ENST00000830041.1		ENSG00000286769	lncRNA	ENSG00000286769.2	0.62	0.421	-0.199	3.74e-09	DDX6
ENST00000686081.2		SNHG1	lncRNA	ENSG00000255717.10	0.147	0.04	-0.107	8.44e-09	DDX6
ENST00000442039.3	ENSP00000413100.2	UQCC4	protein_coding	ENSG00000174109.5	0.648	0.834	0.186	8.87e-09	DDX6
ENST00000563974.1		UQCC4	retained_intron	ENSG00000174109.5	0.352	0.166	-0.186	8.87e-09	DDX6
ENST00000670157.2		IGFL2-AS1	lncRNA	ENSG00000268621.7	0.239	0.345	0.106	1.48e-08	DDX6
ENST00000485275.2	ENSP00000432290.1	LRIF1	protein_coding	ENSG00000121931.16	0.75	0.547	-0.203	1.5e-08	DDX6
ENST00000375595.8		XAGE1A	protein_coding_CDS_not_defined	ENSG00000204379.11	0.223	0.33	0.107	1.56e-08	DDX6
ENST00000669817.1		ENSG00000286769	lncRNA	ENSG00000286769.2	0.21	0.382	0.172	2.25e-08	DDX6
ENST00000368858.9	ENSP00000357851.5	BUB3	protein_coding	ENSG00000154473.18	0.34	0.183	-0.157	4.29e-08	DDX6
ENST00000702962.2		NFE4	lncRNA	ENSG00000230257.8	0.253	0.152	-0.101	8.93e-08	DDX6
ENST00000524949.5		NADSYN1	retained_intron	ENSG00000172890.13	0.482	0.188	-0.294	2.25e-07	DDX6
ENST00000294661.8		C1orf52	protein_coding_CDS_not_defined	ENSG00000162642.14	0.299	0.468	0.169	2.53e-07	DDX6
ENST00000471115.6	ENSP00000419417.1	C1orf52	protein_coding	ENSG00000162642.14	0.701	0.532	-0.169	2.53e-07	DDX6
ENST00000369763.5	ENSP00000358778.4	LRIF1	protein_coding	ENSG00000121931.16	0.216	0.397	0.181	2.92e-07	DDX6
ENST00000658372.3		LINC02432	lncRNA	ENSG00000248810.5	0.188	0.418	0.23	5.86e-07	DDX6
ENST00000578968.6		SNHG15	lncRNA	ENSG00000232956.11	0.764	0.87	0.106	8.6e-07	DDX6
ENST00000312184.6	ENSP00000312599.5	TMEM70	protein_coding	ENSG00000175606.11	0.871	0.75	-0.121	8.96e-07	DDX6
ENST00000416961.6	ENSP00000407695.2	TMEM70	nonsense_mediated_decay	ENSG00000175606.11	0.129	0.25	0.121	8.96e-07	DDX6
ENST00000397070.6	ENSP00000380260.2	TM2D2	protein_coding	ENSG00000169490.17	0.163	0.464	0.301	1.24e-06	DDX6
ENST00000456397.7	ENSP00000416050.2	TM2D2	protein_coding	ENSG00000169490.17	0.837	0.536	-0.301	1.24e-06	DDX6
ENST00000469214.2		RO60	retained_intron	ENSG00000116747.13	0.306	0.487	0.181	1.38e-06	DDX6
ENST00000295830.13	ENSP00000346080.7	RPL22L1	protein_coding	ENSG00000163584.18	0.567	0.432	-0.135	1.48e-06	DDX6
ENST00000461832.3		SNHG12	retained_intron	ENSG00000197989.16	0.156	0.055	-0.101	2.61e-06	DDX6
ENST00000350592.7	ENSP00000271925.5	C1orf43	protein_coding	ENSG00000143612.21	0.217	0.106	-0.111	2.87e-06	DDX6
ENST00000375602.2	ENSP00000364752.1	XAGE1A	protein_coding	ENSG00000204379.11	0.624	0.524	-0.1	2.97e-06	DDX6
ENST00000475836.5	ENSP00000418909.1	RPL22L1	nonsense_mediated_decay	ENSG00000163584.18	0.316	0.442	0.126	4.11e-06	DDX6
ENST00000394323.3	ENSP00000391594.1	ERV3-1	protein_coding	ENSG00000213462.5	0.342	0.147	-0.195	5.86e-06	DDX6
ENST00000210060.12	ENSP00000210060.6	DHPS	protein_coding	ENSG00000095059.17	0.822	0.93	0.108	6.49e-06	DDX6
ENST00000511697.1		CALCOCO2	protein_coding_CDS_not_defined	ENSG00000136436.16	0.018	0.123	0.105	6.77e-06	DDX6
ENST00000531126.8		SNHG12	lncRNA	ENSG00000197989.16	0.089	0.191	0.102	8.24e-06	DDX6
ENST00000293288.12	ENSP00000293288.8	BAX	protein_coding	ENSG00000087088.21	0.217	0.375	0.158	8.34e-06	DDX6
ENST00000368865.9	ENSP00000357858.4	BUB3	protein_coding	ENSG00000154473.18	0.616	0.757	0.141	8.39e-06	DDX6
ENST00000587470.2		VMP1	retained_intron	ENSG00000062716.13	0.195	0.371	0.176	1.35e-05	DDX6
ENST00000487416.7	ENSP00000417147.1	SMIM7	protein_coding	ENSG00000214046.9	0.549	0.445	-0.104	2.1e-05	DDX6
ENST00000447866.5	ENSP00000391755.1	FDPS	protein_coding	ENSG00000160752.15	0.486	0.386	-0.1	2.52e-05	DDX6
ENST00000300093.9	ENSP00000300093.4	PLK1	protein_coding	ENSG00000166851.15	0.909	0.715	-0.194	2.56e-05	DDX6
ENST00000345358.12	ENSP00000263262.9	BAX	protein_coding	ENSG00000087088.21	0.704	0.543	-0.161	2.56e-05	DDX6
ENST00000562272.5		PLK1	retained_intron	ENSG00000166851.15	0.091	0.285	0.194	2.56e-05	DDX6
ENST00000276500.5	ENSP00000276500.4	RGS20	protein_coding	ENSG00000147509.14	0.206	0.396	0.19	3.69e-05	DDX6
ENST00000685781.1	ENSP00000509445.1	STK19	protein_coding	ENSG00000204344.16	0.316	0.54	0.224	3.84e-05	DDX6
ENST00000262291.9	ENSP00000262291.3	VMP1	protein_coding	ENSG00000062716.13	0.737	0.557	-0.18	4.12e-05	DDX6
ENST00000394642.7	ENSP00000378138.3	TMEM98	protein_coding	ENSG00000006042.12	0.194	0.073	-0.121	4.34e-05	DDX6
ENST00000579849.6	ENSP00000463245.1	TMEM98	protein_coding	ENSG00000006042.12	0.806	0.927	0.121	4.34e-05	DDX6
ENST00000789914.1		NUDT19-DT	lncRNA	ENSG00000267475.4	0.491	0.833	0.342	5.17e-05	DDX6
ENST00000322344.8	ENSP00000323511.2	PNKP	protein_coding	ENSG00000039650.12	0.241	0.49	0.249	5.73e-05	DDX6
ENST00000535538.1		ERV3-1	protein_coding_CDS_not_defined	ENSG00000213462.5	0.462	0.658	0.196	0.00018	DDX6
ENST00000368619.3	ENSP00000357608.4	STK32C	protein_coding	ENSG00000165752.17	0.51	0.185	-0.325	0.00018	DDX6
ENST00000456004.1	ENSP00000389112.2	STK32C	protein_coding	ENSG00000165752.17	0.49	0.815	0.325	0.00018	DDX6
ENST00000508832.3		MALAT1	lncRNA	ENSG00000251562.13	0.16	0.308	0.148	0.000196	DDX6
ENST00000368521.10	ENSP00000357507.4	C1orf43	protein_coding	ENSG00000143612.21	0.617	0.732	0.115	0.000274	DDX6
ENST00000295959.10	ENSP00000295959.5	RPP14	protein_coding	ENSG00000163684.12	0.517	0.255	-0.262	0.000315	DDX6
ENST00000445193.7	ENSP00000412894.2	RPP14	protein_coding	ENSG00000163684.12	0.483	0.745	0.262	0.000315	DDX6
ENST00000535406.5	ENSP00000446339.1	CDCA3	protein_coding	ENSG00000111665.12	0.124	0.292	0.168	0.00032	DDX6
ENST00000795606.1		CASC9	lncRNA	ENSG00000249395.5	0.249	0.073	-0.176	0.00036	DDX6
ENST00000846399.1		ENSG00000278932	lncRNA	ENSG00000278932.7	0.075	0.211	0.136	0.000383	DDX6
ENST00000397967.5	ENSP00000381057.4	RNASE1	protein_coding	ENSG00000129538.14	0.801	0.683	-0.118	0.000524	DDX6
ENST00000542314.7		PXN-AS1	lncRNA	ENSG00000255857.9	0.102	0.306	0.204	0.000628	DDX6
ENST00000359435.8	ENSP00000352408.3	BABAM1	protein_coding	ENSG00000105393.16	0.306	0.431	0.125	0.000694	DDX6
ENST00000368404.9	ENSP00000357389.4	SLC50A1	protein_coding	ENSG00000169241.19	0.569	0.682	0.113	0.000695	DDX6
ENST00000200639.9	ENSP00000200639.4	LAMP2	protein_coding	ENSG00000005893.17	0.337	0.548	0.211	0.000696	DDX6
ENST00000371335.4	ENSP00000360386.4	LAMP2	protein_coding	ENSG00000005893.17	0.663	0.452	-0.211	0.000696	DDX6
ENST00000729343.1		SVIL-AS1	lncRNA	ENSG00000291093.2	0.14	0.372	0.232	0.000775	DDX6
ENST00000670611.2		LINC02432	lncRNA	ENSG00000248810.5	0.172	0.057	-0.115	0.000884	DDX6
ENST00000751751.1		ENSG00000293509	lncRNA	ENSG00000293509.2	0.239	0.398	0.159	0.000944	DDX6
ENST00000591607.1	ENSP00000466342.1	GEMIN7	protein_coding	ENSG00000142252.11	0.483	0.298	-0.185	0.0011	DDX6
ENST00000554169.4		SNHG10	lncRNA	ENSG00000247092.10	0.846	0.629	-0.217	0.00114	DDX6
ENST00000660378.4		SNHG10	lncRNA	ENSG00000247092.10	0.154	0.371	0.217	0.00114	DDX6
ENST00000337841.4	ENSP00000337635.4	SPTLC1	protein_coding	ENSG00000090054.16	0.485	0.651	0.166	0.00134	DDX6
ENST00000371620.4	ENSP00000360682.3	PAXX	protein_coding	ENSG00000310560.1	0.482	0.642	0.16	0.00134	DDX6
ENST00000006777.11	ENSP00000006777.6	RHBDD2	protein_coding	ENSG00000005486.17	0.592	0.392	-0.2	0.00148	DDX6
ENST00000318622.8	ENSP00000314144.4	RHBDD2	protein_coding	ENSG00000005486.17	0.408	0.608	0.2	0.00148	DDX6
ENST00000598188.6	ENSP00000471605.1	BABAM1	protein_coding	ENSG00000105393.16	0.643	0.52	-0.123	0.00148	DDX6
ENST00000380327.9	ENSP00000369684.5	TROAP	protein_coding	ENSG00000135451.13	0.161	0.295	0.134	0.00153	DDX6
ENST00000262554.7	ENSP00000262554.2	SPTLC1	protein_coding	ENSG00000090054.16	0.375	0.222	-0.153	0.00156	DDX6
ENST00000440306.3	ENSP00000392343.3	MRM2	protein_coding	ENSG00000122687.19	0.323	0.181	-0.142	0.00156	DDX6
ENST00000644876.2	ENSP00000494040.1	DDX3X	protein_coding	ENSG00000215301.11	0.569	0.303	-0.266	0.00159	DDX6
ENST00000472495.5	ENSP00000419138.1	ZSWIM7	protein_coding	ENSG00000214941.8	0.343	0.593	0.25	0.0018	DDX6
ENST00000671394.2		TMEM161B-DT	lncRNA	ENSG00000247828.11	0.123	0.271	0.148	0.00226	DDX6
ENST00000283534.4	ENSP00000283534.4	LYSET	protein_coding	ENSG00000153485.6	0.852	0.738	-0.114	0.00234	DDX6
ENST00000355164.3		BCAT1	protein_coding_CDS_not_defined	ENSG00000060982.15	0.234	0.1	-0.134	0.00234	DDX6
ENST00000415050.3	ENSP00000388431.3	LYSET	protein_coding	ENSG00000153485.6	0.148	0.262	0.114	0.00234	DDX6
ENST00000270257.9	ENSP00000270257.3	GEMIN7	protein_coding	ENSG00000142252.11	0.418	0.596	0.178	0.00245	DDX6
ENST00000561869.1		CHD9	protein_coding_CDS_not_defined	ENSG00000177200.18	0.218	0.085	-0.133	0.00271	DDX6
ENST00000440971.4		CBLL1-AS1	lncRNA	ENSG00000241764.6	0.336	0.571	0.235	0.00298	DDX6
ENST00000337132.10	ENSP00000338746.5	NECAP2	protein_coding	ENSG00000157191.20	0.318	0.193	-0.125	0.00301	DDX6
ENST00000486390.1		NECAP2	protein_coding_CDS_not_defined	ENSG00000157191.20	0.682	0.807	0.125	0.00301	DDX6
ENST00000753546.1		LINC00470	lncRNA	ENSG00000132204.15	0.205	0.032	-0.173	0.00319	DDX6
ENST00000458039.3	ENSP00000411556.3	RALBP1	protein_coding	ENSG00000017797.13	0.202	0.067	-0.135	0.00337	DDX6
ENST00000609094.2	ENSP00000492511.1	RALBP1	protein_coding	ENSG00000017797.13	0.798	0.933	0.135	0.00337	DDX6
ENST00000491861.6	ENSP00000519790.1	STK19	protein_coding	ENSG00000204344.16	0.549	0.376	-0.173	0.00376	DDX6
ENST00000242257.14	ENSP00000242257.8	MRM2	protein_coding	ENSG00000122687.19	0.568	0.713	0.145	0.00417	DDX6
ENST00000790650.1		ENSG00000283235	lncRNA	ENSG00000283235.3	0.894	0.717	-0.177	0.00436	DDX6
ENST00000790674.1		ENSG00000283235	lncRNA	ENSG00000283235.3	0.106	0.283	0.177	0.00436	DDX6
ENST00000813310.1		LINC00649	lncRNA	ENSG00000237945.10	0.129	0.26	0.131	0.00471	DDX6
ENST00000450195.6	ENSP00000398467.1	REX1BD	protein_coding	ENSG00000006015.18	0.194	0.327	0.133	0.00485	DDX6
ENST00000372886.6	ENSP00000361977.1	PKIG	protein_coding	ENSG00000168734.14	0.239	0.502	0.263	0.00518	DDX6
ENST00000753573.1		LINC00470	lncRNA	ENSG00000132204.15	0.748	0.935	0.187	0.00534	DDX6
ENST00000534758.1	ENSP00000482800.1	SLC38A6	protein_coding	ENSG00000139974.17	0.112	0.01	-0.102	0.00538	DDX6
ENST00000419040.6	ENSP00000485349.1	CASP8AP2	protein_coding	ENSG00000118412.13	0.682	0.454	-0.228	0.00609	DDX6
ENST00000552401.5	ENSP00000485346.1	CASP8AP2	protein_coding	ENSG00000118412.13	0.318	0.546	0.228	0.00609	DDX6
ENST00000485908.6	ENSP00000419897.1	WDR45	protein_coding	ENSG00000196998.19	0.266	0.166	-0.1	0.00624	DDX6
ENST00000598808.5	ENSP00000472582.1	IRF3	protein_coding	ENSG00000126456.16	0.057	0.161	0.104	0.00672	DDX6
ENST00000472484.6	ENSP00000421156.1	TCEAL4	protein_coding	ENSG00000133142.19	0.81	0.652	-0.158	0.00688	DDX6
ENST00000743698.1		LINC01670	lncRNA	ENSG00000279094.4	0.169	0.29	0.121	0.00693	DDX6
ENST00000813095.1		ENSG00000290931	lncRNA	ENSG00000290931.2	0.463	0.169	-0.294	0.0071	DDX6
ENST00000751752.1		ENSG00000293509	lncRNA	ENSG00000293509.2	0.643	0.496	-0.147	0.00716	DDX6
ENST00000279206.8	ENSP00000279206.3	NUDT22	protein_coding	ENSG00000149761.9	0.722	0.84	0.118	0.0076	DDX6
ENST00000431849.3	ENSP00000391510.3	RSRP1	protein_coding	ENSG00000117616.18	0.558	0.662	0.104	0.00862	DDX6
ENST00000494660.6	ENSP00000437361.1	MCEE	protein_coding	ENSG00000124370.11	0.207	0.403	0.196	0.00918	DDX6
ENST00000327247.9	ENSP00000314508.5	GBA1	protein_coding	ENSG00000177628.16	0.149	0.014	-0.135	0.00979	DDX6
ENST00000368373.8	ENSP00000357357.3	GBA1	protein_coding	ENSG00000177628.16	0.851	0.986	0.135	0.00979	DDX6
ENST00000391768.2	ENSP00000375648.2	MYADM	protein_coding	ENSG00000179820.17	0.271	0.067	-0.204	0.00979	DDX6
ENST00000391770.9	ENSP00000375650.4	MYADM	protein_coding	ENSG00000179820.17	0.729	0.933	0.204	0.00979	DDX6
ENST00000727785.1		ENSG00000290547	lncRNA	ENSG00000290547.2	0.218	0.036	-0.182	0.0101	DDX6
ENST00000244217.6	ENSP00000244217.5	MCEE	protein_coding	ENSG00000124370.11	0.727	0.521	-0.206	0.0103	DDX6
ENST00000441250.6	ENSP00000407970.2	NUDT22	protein_coding	ENSG00000149761.9	0.25	0.141	-0.109	0.0111	DDX6
ENST00000643821.1	ENSP00000493997.1	DDX3X	protein_coding	ENSG00000215301.11	0.213	0.421	0.208	0.0122	DDX6
ENST00000455809.6	ENSP00000398596.1	TAMM41	protein_coding	ENSG00000144559.11	0.846	0.708	-0.138	0.0123	DDX6
ENST00000692806.3		ENSG00000260710	lncRNA	ENSG00000260710.5	0.482	0.162	-0.32	0.0128	DDX6
ENST00000489394.5	ENSP00000506998.1	SAT1	nonsense_mediated_decay	ENSG00000130066.17	0.14	0.278	0.138	0.0145	DDX6
ENST00000320583.9	ENSP00000322363.5	ZNF655	protein_coding	ENSG00000197343.11	0.628	0.759	0.131	0.0147	DDX6
ENST00000499732.4		NEAT1	lncRNA	ENSG00000245532.13	0.25	0.461	0.211	0.0152	DDX6
ENST00000717968.1		NEAT1	lncRNA	ENSG00000245532.13	0.75	0.539	-0.211	0.0152	DDX6
ENST00000379270.5	ENSP00000368572.4	SAT1	protein_coding	ENSG00000130066.17	0.567	0.408	-0.159	0.0154	DDX6
ENST00000719430.1		LINC02860	lncRNA	ENSG00000222004.8	0.655	0.821	0.166	0.0163	DDX6
ENST00000449538.3	ENSP00000446031.1	H2BC15	nonsense_mediated_decay	ENSG00000233822.6	0.23	0.354	0.124	0.0168	DDX6
ENST00000370542.1	ENSP00000359573.1	LMO4	protein_coding	ENSG00000143013.13	0.097	0.201	0.104	0.0172	DDX6
ENST00000370544.10	ENSP00000359575.4	LMO4	protein_coding	ENSG00000143013.13	0.903	0.799	-0.104	0.0172	DDX6
ENST00000549478.1	ENSP00000448771.1	UQCC6	protein_coding	ENSG00000204954.10	0.362	0.262	-0.1	0.0184	DDX6
ENST00000427245.6	ENSP00000399177.2	DHDDS	protein_coding	ENSG00000117682.18	0.075	0.241	0.166	0.0193	DDX6
ENST00000389063.3	ENSP00000373715.2	DCP2	protein_coding	ENSG00000172795.17	0.146	0.02	-0.126	0.0204	DDX6
ENST00000721337.1		NSUN5P2	lncRNA	ENSG00000290831.2	0.608	0.736	0.128	0.0211	DDX6
ENST00000281017.8	ENSP00000281017.3	TMEM18	protein_coding	ENSG00000151353.16	0.855	0.743	-0.112	0.0231	DDX6
ENST00000329281.6	ENSP00000327541.2	BLZF1	protein_coding	ENSG00000117475.14	0.133	0.249	0.116	0.0234	DDX6
ENST00000657279.3		LINC01234	lncRNA	ENSG00000249550.9	0.468	0.331	-0.137	0.0235	DDX6
ENST00000332896.8	ENSP00000327647.3	CRADD	protein_coding	ENSG00000169372.13	0.85	0.701	-0.149	0.0237	DDX6
ENST00000609189.1		CRADD	protein_coding_CDS_not_defined	ENSG00000169372.13	0.15	0.299	0.149	0.0237	DDX6
ENST00000320152.11	ENSP00000318602.5	PRTFDC1	protein_coding	ENSG00000099256.19	0.646	0.457	-0.189	0.0244	DDX6
ENST00000376376.3	ENSP00000365556.3	PRTFDC1	protein_coding	ENSG00000099256.19	0.354	0.543	0.189	0.0244	DDX6
ENST00000461393.7	ENSP00000484277.1	HTD2	protein_coding	ENSG00000255154.9	0.446	0.688	0.242	0.0247	DDX6
ENST00000481972.5	ENSP00000482940.1	HTD2	protein_coding	ENSG00000255154.9	0.554	0.312	-0.242	0.0247	DDX6
ENST00000414154.6	ENSP00000408997.2	SMIM19	protein_coding	ENSG00000176209.12	0.872	0.739	-0.133	0.0254	DDX6
ENST00000602725.5	ENSP00000473259.1	PTP4A2	protein_coding	ENSG00000184007.22	0.565	0.735	0.17	0.0259	DDX6
ENST00000264908.11	ENSP00000264908.6	ANXA3	protein_coding	ENSG00000138772.13	0.528	0.754	0.226	0.026	DDX6
ENST00000503776.2		ANXA3	retained_intron	ENSG00000138772.13	0.472	0.246	-0.226	0.026	DDX6
ENST00000435091.7	ENSP00000413069.3	BAIAP2	protein_coding	ENSG00000175866.16	0.066	0.224	0.158	0.0263	DDX6
ENST00000428708.7	ENSP00000401022.2	BAIAP2	protein_coding	ENSG00000175866.16	0.669	0.429	-0.24	0.0268	DDX6
ENST00000317635.6	ENSP00000319992.6	TMEM11	protein_coding	ENSG00000178307.10	0.605	0.707	0.102	0.0269	DDX6
ENST00000460369.3	ENSP00000491942.1	SLC2A1	protein_coding	ENSG00000117394.24	0.232	0.376	0.144	0.0269	DDX6
ENST00000577419.5		TMEM11	protein_coding_CDS_not_defined	ENSG00000178307.10	0.395	0.293	-0.102	0.0269	DDX6
ENST00000005259.9	ENSP00000005259.4	BCAP29	protein_coding	ENSG00000075790.12	0.563	0.457	-0.106	0.0282	DDX6
ENST00000663315.4		CBLL1-AS1	lncRNA	ENSG00000241764.6	0.248	0.101	-0.147	0.0282	DDX6
ENST00000313843.8	ENSP00000317714.3	STX4	protein_coding	ENSG00000103496.15	0.733	0.564	-0.169	0.03	DDX6
ENST00000210313.8	ENSP00000210313.2	PSMD5	protein_coding	ENSG00000095261.14	0.712	0.836	0.124	0.0315	DDX6
ENST00000471789.1		PSMD5	retained_intron	ENSG00000095261.14	0.288	0.164	-0.124	0.0315	DDX6
ENST00000412051.5	ENSP00000407380.1	C7orf50	protein_coding	ENSG00000146540.15	0.744	0.632	-0.112	0.0315	DDX6
ENST00000759199.1		ENSG00000290748	lncRNA	ENSG00000290748.2	0.111	0.23	0.119	0.0315	DDX6
ENST00000543932.5		GTF2H1	retained_intron	ENSG00000110768.12	0.14	0.261	0.121	0.0325	DDX6
ENST00000659101.2		LINC00623	lncRNA	ENSG00000226067.8	0.479	0.269	-0.21	0.0329	DDX6
ENST00000355572.6	ENSP00000347776.2	PDLIM7	protein_coding	ENSG00000196923.14	0.302	0.16	-0.142	0.0349	DDX6
ENST00000355841.7	ENSP00000348099.2	PDLIM7	protein_coding	ENSG00000196923.14	0.698	0.84	0.142	0.0349	DDX6
ENST00000399277.6	ENSP00000382218.1	ZSWIM7	protein_coding	ENSG00000214941.8	0.386	0.209	-0.177	0.0351	DDX6
ENST00000717509.1		ENSG00000290931	lncRNA	ENSG00000290931.2	0.27	0.529	0.259	0.0365	DDX6
ENST00000444643.8	ENSP00000403313.2	DNAJB12	protein_coding	ENSG00000148719.16	0.296	0.44	0.144	0.0367	DDX6
ENST00000414820.6	ENSP00000410470.2	FAHD2B	protein_coding	ENSG00000144199.13	0.539	0.699	0.16	0.0369	DDX6
ENST00000220669.10	ENSP00000220669.5	ZFAND1	protein_coding	ENSG00000104231.11	0.45	0.606	0.156	0.0377	DDX6
ENST00000438528.7	ENSP00000391549.2	SMIM19	protein_coding	ENSG00000176209.12	0.088	0.198	0.11	0.038	DDX6
ENST00000380909.9	ENSP00000370295.4	TRABD	protein_coding	ENSG00000170638.10	0.681	0.464	-0.217	0.039	DDX6
ENST00000287600.9	ENSP00000287600.4	PDE6D	protein_coding	ENSG00000156973.14	0.831	0.652	-0.179	0.0395	DDX6
ENST00000477748.1		PDE6D	protein_coding_CDS_not_defined	ENSG00000156973.14	0.169	0.348	0.179	0.0395	DDX6
ENST00000343381.10	ENSP00000342818.6	ZNF669	protein_coding	ENSG00000188295.15	0.131	0.238	0.107	0.0399	DDX6
ENST00000448299.7	ENSP00000404370.2	ZNF669	protein_coding	ENSG00000188295.15	0.869	0.762	-0.107	0.0399	DDX6
ENST00000532777.6	ENSP00000432641.2	ZNF7	protein_coding	ENSG00000147789.16	0.666	0.883	0.217	0.0422	DDX6
ENST00000481670.3	ENSP00000483263.2	FANCL	protein_coding	ENSG00000115392.13	0.131	0.268	0.137	0.0424	DDX6
ENST00000413017.2	ENSP00000389209.2	CRYZL1	protein_coding	ENSG00000205758.12	0.44	0.591	0.151	0.0426	DDX6
ENST00000599421.2		LINC00649	lncRNA	ENSG00000237945.10	0.365	0.499	0.134	0.0432	DDX6
ENST00000339995.11	ENSP00000340281.6	EIF4G2	protein_coding	ENSG00000110321.19	0.606	0.419	-0.187	0.045	DDX6
ENST00000603308.3		DUXAP8	lncRNA	ENSG00000206195.12	0.207	0.073	-0.134	0.0453	DDX6
ENST00000261192.12	ENSP00000261192.7	BCAT1	protein_coding	ENSG00000060982.15	0.714	0.825	0.111	0.0465	DDX6
ENST00000393844.7	ENSP00000377427.1	SLC29A1	protein_coding	ENSG00000112759.19	0.171	0.286	0.115	0.0466	DDX6
ENST00000372991.9	ENSP00000362082.5	CCND3	protein_coding	ENSG00000112576.13	0.765	0.625	-0.14	0.0473	DDX6
ENST00000495399.1	ENSP00000433973.1	CFAP95	nonsense_mediated_decay	ENSG00000204711.9	0.173	0.057	-0.116	0.0475	DDX6
ENST00000248975.6	ENSP00000248975.5	YWHAH	protein_coding	ENSG00000128245.15	0.818	0.944	0.126	0.0477	DDX6
ENST00000471374.1		YWHAH	protein_coding_CDS_not_defined	ENSG00000128245.15	0.182	0.056	-0.126	0.0477	DDX6
ENST00000295030.6	ENSP00000295030.4	PEX13	protein_coding	ENSG00000162928.9	0.761	0.913	0.152	0.049	DDX6
ENST00000468657.5	ENSP00000480638.2	ALG13	nonsense_mediated_decay	ENSG00000101901.13	0.213	0.315	0.102	0.0491	DDX6
ENST00000813751.1		ENSG00000305887	lncRNA	ENSG00000305887.1	0.267	0.453	0.186	0.0495	DDX6
ENST00000520944.7		SNHG6	lncRNA	ENSG00000245910.10	0.722	0.574	-0.148	3.25e-81	GEMIN5
ENST00000375661.6	ENSP00000364813.5	LSM2	protein_coding	ENSG00000204392.11	0.924	0.814	-0.11	2.42e-58	GEMIN5
ENST00000614462.4	ENSP00000480167.1	RBIS	protein_coding	ENSG00000176731.12	0.093	0.212	0.119	4.24e-42	GEMIN5
ENST00000480134.5	ENSP00000450109.1	AK2	protein_coding	ENSG00000004455.18	0.472	0.698	0.226	5.24859e-35	GEMIN5
ENST00000380900.2	ENSP00000370286.2	PSMG1	protein_coding	ENSG00000183527.12	0.226	0.397	0.171	2.11e-37	GEMIN5
ENST00000379530.7	ENSP00000368845.3	TMEM14B	protein_coding	ENSG00000137210.14	0.211	0.316	0.105	2.69e-36	GEMIN5
ENST00000379542.10	ENSP00000368858.5	TMEM14B	protein_coding	ENSG00000137210.14	0.75	0.642	-0.108	9.2e-35	GEMIN5
ENST00000533632.6	ENSP00000436005.1	TRAPPC4	protein_coding	ENSG00000196655.12	0.893	0.772	-0.121	2.92e-33	GEMIN5
ENST00000331573.8	ENSP00000329915.3	PSMG1	protein_coding	ENSG00000183527.12	0.734	0.569	-0.165	1.07e-32	GEMIN5
ENST00000581166.5		SUPT4H1	protein_coding_CDS_not_defined	ENSG00000213246.7	0.037	0.137	0.1	1.9e-26	GEMIN5
ENST00000295491.9	ENSP00000295491.4	MRPS18C	protein_coding	ENSG00000163319.11	0.86	0.728	-0.132	3.31e-26	GEMIN5
ENST00000371466.4	ENSP00000360521.4	MAGOH	protein_coding	ENSG00000162385.11	0.291	0.424	0.133	1.01e-24	GEMIN5
ENST00000442823.4		EPB41L4A-AS1	lncRNA	ENSG00000224032.10	0.04	0.248	0.208	2.93e-24	GEMIN5
ENST00000371470.8	ENSP00000360525.3	MAGOH	protein_coding	ENSG00000162385.11	0.692	0.561	-0.131	1.57e-23	GEMIN5
ENST00000380290.8	ENSP00000369644.3	CIAO2A	protein_coding	ENSG00000166797.12	0.375	0.497	0.122	1.61e-21	GEMIN5
ENST00000594797.6	ENSP00000470539.1	PET100	protein_coding	ENSG00000229833.11	0.831	0.701	-0.13	9.22e-21	GEMIN5
ENST00000300030.8	ENSP00000300030.3	CIAO2A	protein_coding	ENSG00000166797.12	0.617	0.499	-0.118	2.28e-20	GEMIN5
ENST00000698397.1	ENSP00000513692.1	PET100	protein_coding	ENSG00000229833.11	0.112	0.225	0.113	2.31e-20	GEMIN5
ENST00000369489.10	ENSP00000358501.5	CD58	protein_coding	ENSG00000116815.16	0.627	0.384	-0.243	1.22e-19	GEMIN5
ENST00000663232.1		EPB41L4A-AS1	lncRNA	ENSG00000224032.10	0.944	0.749	-0.195	4.12e-19	GEMIN5
ENST00000369487.3	ENSP00000358499.3	CD58	protein_coding	ENSG00000116815.16	0.317	0.545	0.228	7.23e-18	GEMIN5
ENST00000661348.4		SNHG16	lncRNA	ENSG00000163597.18	0.505	0.652	0.147	8.74e-18	GEMIN5
ENST00000485292.1		SRSF10	protein_coding_CDS_not_defined	ENSG00000188529.15	0.245	0.378	0.133	1.65e-17	GEMIN5
ENST00000670737.4		SNHG16	lncRNA	ENSG00000163597.18	0.433	0.292	-0.141	3.41e-17	GEMIN5
ENST00000619594.5	ENSP00000484492.1	RBIS	protein_coding	ENSG00000176731.12	0.66	0.555	-0.105	1.34e-16	GEMIN5
ENST00000418996.5	ENSP00000408209.1	DGUOK	nonsense_mediated_decay	ENSG00000114956.20	0.388	0.535	0.147	3.28e-16	GEMIN5
ENST00000742488.1		SNHG1	lncRNA	ENSG00000255717.10	0.355	0.183	-0.172	4.52e-15	GEMIN5
ENST00000378916.8	ENSP00000368196.4	DCTN3	protein_coding	ENSG00000137100.16	0.063	0.182	0.119	8.9e-15	GEMIN5
ENST00000219400.8	ENSP00000219400.3	CMC2	protein_coding	ENSG00000103121.9	0.791	0.668	-0.123	5.19e-13	GEMIN5
ENST00000259632.12	ENSP00000259632.7	DCTN3	protein_coding	ENSG00000137100.16	0.924	0.812	-0.112	5.87e-12	GEMIN5
ENST00000332435.10	ENSP00000331111.5	POLR1H	protein_coding	ENSG00000066379.15	0.353	0.473	0.12	7.15e-12	GEMIN5
ENST00000533723.1	ENSP00000436480.1	TMEM41B	protein_coding	ENSG00000166471.11	0.333	0.523	0.19	9.4e-12	GEMIN5
ENST00000528080.6	ENSP00000433126.1	TMEM41B	protein_coding	ENSG00000166471.11	0.599	0.409	-0.19	2.48e-11	GEMIN5
ENST00000549578.6	ENSP00000447058.1	VPS29	protein_coding	ENSG00000111237.19	0.307	0.411	0.104	1.36e-10	GEMIN5
ENST00000060969.6	ENSP00000060969.6	SIKE1	protein_coding	ENSG00000052723.12	0.616	0.457	-0.159	6.54e-10	GEMIN5
ENST00000493866.5	ENSP00000419656.1	NDUFB5	protein_coding	ENSG00000136521.13	0.222	0.33	0.108	1.34e-09	GEMIN5
ENST00000539040.6	ENSP00000441950.1	RIT1	protein_coding	ENSG00000143622.12	0.052	0.193	0.141	2.38e-09	GEMIN5
ENST00000273308.9	ENSP00000273308.4	CNPY2	protein_coding	ENSG00000257727.6	0.629	0.524	-0.105	4e-09	GEMIN5
ENST00000310786.10	ENSP00000309376.4	CD164	protein_coding	ENSG00000135535.17	0.829	0.718	-0.111	4.7e-09	GEMIN5
ENST00000360579.11	ENSP00000353786.7	VPS29	protein_coding	ENSG00000111237.19	0.589	0.489	-0.1	5.04e-09	GEMIN5
ENST00000542074.1	ENSP00000469670.1	SDHAF2	protein_coding	ENSG00000167985.8	0.212	0.337	0.125	7.07e-09	GEMIN5
ENST00000243189.12	ENSP00000243189.7	RSRP1	protein_coding	ENSG00000117616.18	0.395	0.559	0.164	9.56e-09	GEMIN5
ENST00000324953.9	ENSP00000314177.5	CD164	protein_coding	ENSG00000135535.17	0.139	0.239	0.1	2.03e-08	GEMIN5
ENST00000346855.7	ENSP00000329113.4	UBE2E1	protein_coding	ENSG00000170142.12	0.057	0.157	0.1	3.02e-08	GEMIN5
ENST00000259037.8	ENSP00000259037.3	NDUFB5	protein_coding	ENSG00000136521.13	0.718	0.613	-0.105	3.86e-08	GEMIN5
ENST00000301761.7	ENSP00000301761.3	SDHAF2	protein_coding	ENSG00000167985.8	0.702	0.571	-0.131	4.4e-08	GEMIN5
ENST00000544017.5	ENSP00000445806.2	TIMM50	protein_coding	ENSG00000105197.11	0.898	0.797	-0.101	4.93e-08	GEMIN5
ENST00000397370.3	ENSP00000380527.3	RBM39	protein_coding	ENSG00000131051.24	0.078	0.196	0.118	2.96e-07	GEMIN5
ENST00000378372.8	ENSP00000367623.3	HSPA14	protein_coding	ENSG00000187522.16	0.576	0.337	-0.239	3.01e-07	GEMIN5
ENST00000415905.5	ENSP00000411744.1	PPP6C	protein_coding	ENSG00000119414.12	0.059	0.159	0.1	3.01e-07	GEMIN5
ENST00000441647.1	ENSP00000404691.1	HSPA14	protein_coding	ENSG00000187522.16	0.424	0.663	0.239	3.01e-07	GEMIN5
ENST00000295830.13	ENSP00000346080.7	RPL22L1	protein_coding	ENSG00000163584.18	0.567	0.449	-0.118	9.02e-07	GEMIN5
ENST00000595792.1		PNKP	retained_intron	ENSG00000039650.12	0.16	0.397	0.237	9.02e-07	GEMIN5
ENST00000431849.3	ENSP00000391510.3	RSRP1	protein_coding	ENSG00000117616.18	0.558	0.415	-0.143	1.16e-06	GEMIN5
ENST00000368323.8	ENSP00000357306.3	RIT1	protein_coding	ENSG00000143622.12	0.906	0.769	-0.137	1.41e-06	GEMIN5
ENST00000444840.6	ENSP00000407733.2	MRPS25	protein_coding	ENSG00000131368.9	0.117	0.269	0.152	1.53e-06	GEMIN5
ENST00000475836.5	ENSP00000418909.1	RPL22L1	nonsense_mediated_decay	ENSG00000163584.18	0.316	0.427	0.111	1.79e-06	GEMIN5
ENST00000618533.4	ENSP00000484334.1	RPP40	protein_coding	ENSG00000124787.14	0.087	0.206	0.119	4.38e-06	GEMIN5
ENST00000292807.9	ENSP00000292807.5	AP2M1	protein_coding	ENSG00000161203.14	0.544	0.438	-0.106	5.83e-06	GEMIN5
ENST00000280362.8	ENSP00000280362.3	PTS	protein_coding	ENSG00000150787.8	0.513	0.378	-0.135	7.7e-06	GEMIN5
ENST00000640051.2	ENSP00000492751.1	GOSR2	protein_coding	ENSG00000108433.17	0.666	0.498	-0.168	8.92e-06	GEMIN5
ENST00000370902.8	ENSP00000359939.3	EXOSC1	protein_coding	ENSG00000171311.13	0.871	0.766	-0.105	1.14e-05	GEMIN5
ENST00000337132.10	ENSP00000338746.5	NECAP2	protein_coding	ENSG00000157191.20	0.318	0.182	-0.136	1.53e-05	GEMIN5
ENST00000486390.1		NECAP2	protein_coding_CDS_not_defined	ENSG00000157191.20	0.682	0.818	0.136	1.53e-05	GEMIN5
ENST00000513848.5	ENSP00000427430.1	ZCCHC10	protein_coding	ENSG00000155329.12	0.077	0.18	0.103	2.94e-05	GEMIN5
ENST00000571351.1		TNFRSF12A	retained_intron	ENSG00000006327.14	0.174	0.283	0.109	3.92e-05	GEMIN5
ENST00000535538.1		ERV3-1	protein_coding_CDS_not_defined	ENSG00000213462.5	0.463	0.649	0.186	4.2e-05	GEMIN5
ENST00000433677.6	ENSP00000411127.2	CPPED1	protein_coding	ENSG00000103381.12	0.089	0.204	0.115	4.71e-05	GEMIN5
ENST00000742921.1		LINC02780	lncRNA	ENSG00000284668.3	0.23	0.369	0.139	4.82e-05	GEMIN5
ENST00000462859.5		FAM24B	protein_coding_CDS_not_defined	ENSG00000213185.7	0.186	0.44	0.254	6.18e-05	GEMIN5
ENST00000508832.3		MALAT1	lncRNA	ENSG00000251562.13	0.163	0.029	-0.134	6.33e-05	GEMIN5
ENST00000409107.1	ENSP00000387316.1	MITD1	protein_coding	ENSG00000158411.11	0.015	0.188	0.173	8.36e-05	GEMIN5
ENST00000495270.1		DPM2	retained_intron	ENSG00000136908.18	0.238	0.36	0.122	8.74e-05	GEMIN5
ENST00000055077.8	ENSP00000055077.3	RFC2	protein_coding	ENSG00000049541.11	0.878	0.776	-0.102	0.000122	GEMIN5
ENST00000430546.2		B3GALT1-AS1	lncRNA	ENSG00000235335.4	0.486	0.607	0.121	0.000139	GEMIN5
ENST00000468284.1	ENSP00000418431.1	CKAP2	protein_coding	ENSG00000136108.15	0.265	0.544	0.279	0.000164	GEMIN5
ENST00000314787.8	ENSP00000318966.3	PINX1	protein_coding	ENSG00000254093.9	0.672	0.475	-0.197	0.00017	GEMIN5
ENST00000519088.5	ENSP00000428853.1	PINX1	protein_coding	ENSG00000254093.9	0.328	0.525	0.197	0.00017	GEMIN5
ENST00000253686.7	ENSP00000253686.2	MRPS25	protein_coding	ENSG00000131368.9	0.845	0.713	-0.132	0.000203	GEMIN5
ENST00000380051.7	ENSP00000369391.2	RPP40	protein_coding	ENSG00000124787.14	0.85	0.732	-0.118	0.000213	GEMIN5
ENST00000460594.5		DNAJC11	protein_coding_CDS_not_defined	ENSG00000007923.17	0.056	0.235	0.179	0.00022	GEMIN5
ENST00000368877.9	ENSP00000357871.6	AMD1	protein_coding	ENSG00000123505.20	0.076	0.263	0.187	0.000254	GEMIN5
ENST00000368885.8	ENSP00000357880.3	AMD1	protein_coding	ENSG00000123505.20	0.924	0.737	-0.187	0.000254	GEMIN5
ENST00000461208.5		ELP6	retained_intron	ENSG00000163832.16	0.411	0.547	0.136	0.000298	GEMIN5
ENST00000374677.8	ENSP00000363809.3	SLC39A7	protein_coding	ENSG00000112473.19	0.353	0.504	0.151	0.000349	GEMIN5
ENST00000416221.6		ENSG00000233461	lncRNA	ENSG00000233461.6	0.059	0.16	0.101	0.000378	GEMIN5
ENST00000665110.1		CTB-1I21.1	lncRNA	ENSG00000249803.7	0.15	0.336	0.186	0.000381	GEMIN5
ENST00000426002.5	ENSP00000390388.1	SHISA5	protein_coding	ENSG00000164054.17	0.898	0.788	-0.11	0.000412	GEMIN5
ENST00000306627.8	ENSP00000303709.3	UBE2E1	protein_coding	ENSG00000170142.12	0.804	0.704	-0.1	0.000598	GEMIN5
ENST00000347617.10	ENSP00000288245.9	HMGA1	protein_coding	ENSG00000137309.21	0.494	0.623	0.129	0.000643	GEMIN5
ENST00000276500.5	ENSP00000276500.4	RGS20	protein_coding	ENSG00000147509.14	0.209	0.101	-0.108	0.000648	GEMIN5
ENST00000523064.1		RGS20	protein_coding_CDS_not_defined	ENSG00000147509.14	0.791	0.899	0.108	0.000648	GEMIN5
ENST00000750817.1		ENSG00000285725	lncRNA	ENSG00000285725.2	0.67	0.536	-0.134	0.000824	GEMIN5
ENST00000750818.1		ENSG00000285725	lncRNA	ENSG00000285725.2	0.33	0.464	0.134	0.000824	GEMIN5
ENST00000452138.3	ENSP00000388547.2	FBXO7	protein_coding	ENSG00000100225.18	0.224	0.104	-0.12	0.000958	GEMIN5
ENST00000454859.8	ENSP00000401751.3	ECHDC1	protein_coding	ENSG00000093144.19	0.52	0.373	-0.147	0.00105	GEMIN5
ENST00000392365.5	ENSP00000376172.1	TFPI	protein_coding	ENSG00000003436.16	0.368	0.23	-0.138	0.00116	GEMIN5
ENST00000326577.9	ENSP00000326737.5	TNFRSF12A	protein_coding	ENSG00000006327.14	0.729	0.628	-0.101	0.00118	GEMIN5
ENST00000233156.9	ENSP00000233156.3	TFPI	protein_coding	ENSG00000003436.16	0.566	0.709	0.143	0.00154	GEMIN5
ENST00000540683.1	ENSP00000441120.1	CDCA3	protein_coding	ENSG00000111665.12	0.186	0.3	0.114	0.00164	GEMIN5
ENST00000317204.11	ENSP00000314733.5	TOLLIP	protein_coding	ENSG00000078902.16	0.91	0.776	-0.134	0.00191	GEMIN5
ENST00000527085.1		TOLLIP	protein_coding_CDS_not_defined	ENSG00000078902.16	0.09	0.224	0.134	0.00191	GEMIN5
ENST00000314392.13	ENSP00000322181.8	DPM2	protein_coding	ENSG00000136908.18	0.621	0.509	-0.112	0.00192	GEMIN5
ENST00000259199.9	ENSP00000259199.4	ZNG1B	protein_coding	ENSG00000136682.16	0.729	0.521	-0.208	0.00288	GEMIN5
ENST00000395453.2	ENSP00000378839.1	SCAF11	protein_coding	ENSG00000139218.18	0.277	0.397	0.12	0.00309	GEMIN5
ENST00000844474.1		HCG18	lncRNA	ENSG00000231074.12	0.188	0.322	0.134	0.00322	GEMIN5
ENST00000336865.6	ENSP00000337398.2	UNG	protein_coding	ENSG00000076248.12	0.153	0.357	0.204	0.0035	GEMIN5
ENST00000545251.6	ENSP00000464040.1	KIAA0040	protein_coding	ENSG00000235750.10	0.171	0.347	0.176	0.00378	GEMIN5
ENST00000805253.1		JPX	lncRNA	ENSG00000225470.10	0.402	0.251	-0.151	0.00392	GEMIN5
ENST00000355164.3		BCAT1	protein_coding_CDS_not_defined	ENSG00000060982.15	0.234	0.128	-0.106	0.00412	GEMIN5
ENST00000381774.9	ENSP00000371193.4	CPPED1	protein_coding	ENSG00000103381.12	0.733	0.612	-0.121	0.00422	GEMIN5
ENST00000368291.6	ENSP00000357274.2	ECHDC1	protein_coding	ENSG00000093144.19	0.341	0.471	0.13	0.00436	GEMIN5
ENST00000272638.14	ENSP00000272638.9	UBXN4	protein_coding	ENSG00000144224.17	0.504	0.281	-0.223	0.00441	GEMIN5
ENST00000416538.5	ENSP00000391586.1	UBXN4	nonsense_mediated_decay	ENSG00000144224.17	0.496	0.719	0.223	0.00441	GEMIN5
ENST00000302937.8	ENSP00000305524.4	TSEN34	protein_coding	ENSG00000170892.13	0.125	0.25	0.125	0.00473	GEMIN5
ENST00000428202.7	ENSP00000410216.2	POC5	protein_coding	ENSG00000152359.15	0.775	0.388	-0.387	0.00514	GEMIN5
ENST00000502826.5	ENSP00000425726.1	POC5	protein_coding	ENSG00000152359.15	0.225	0.612	0.387	0.00514	GEMIN5
ENST00000269740.9	ENSP00000269740.3	SLC39A3	protein_coding	ENSG00000141873.11	0.872	0.686	-0.186	0.00524	GEMIN5
ENST00000283534.4	ENSP00000283534.4	LYSET	protein_coding	ENSG00000153485.6	0.852	0.751	-0.101	0.00524	GEMIN5
ENST00000415050.3	ENSP00000388431.3	LYSET	protein_coding	ENSG00000153485.6	0.148	0.249	0.101	0.00524	GEMIN5
ENST00000455372.2	ENSP00000393715.1	SLC39A3	protein_coding	ENSG00000141873.11	0.128	0.314	0.186	0.00524	GEMIN5
ENST00000294258.8	ENSP00000294258.3	ZFPL1	protein_coding	ENSG00000162300.13	0.848	0.742	-0.106	0.00538	GEMIN5
ENST00000525509.1	ENSP00000433673.1	ZFPL1	protein_coding	ENSG00000162300.13	0.152	0.258	0.106	0.00538	GEMIN5
ENST00000378034.7	ENSP00000367273.2	CKAP2	protein_coding	ENSG00000136108.15	0.572	0.342	-0.23	0.00539	GEMIN5
ENST00000435881.7	ENSP00000416627.1	MLX	protein_coding	ENSG00000108788.12	0.759	0.655	-0.104	0.00545	GEMIN5
ENST00000379792.6	ENSP00000369118.2	HERPUD1	protein_coding	ENSG00000051108.15	0.083	0.183	0.1	0.00555	GEMIN5
ENST00000320996.14	ENSP00000321266.10	PITPNB	protein_coding	ENSG00000180957.19	0.065	0.166	0.101	0.00577	GEMIN5
ENST00000677389.1	ENSP00000503633.1	LMNA	protein_coding	ENSG00000160789.25	0.612	0.79	0.178	0.00585	GEMIN5
ENST00000217901.10	ENSP00000217901.5	IDH3G	protein_coding	ENSG00000067829.20	0.854	0.713	-0.141	0.00591	GEMIN5
ENST00000209875.9	ENSP00000209875.4	CBX5	protein_coding	ENSG00000094916.16	0.419	0.559	0.14	0.00597	GEMIN5
ENST00000413017.2	ENSP00000389209.2	CRYZL1	protein_coding	ENSG00000205758.12	0.44	0.61	0.17	0.00629	GEMIN5
ENST00000416503.6	ENSP00000411906.2	ZNG1B	protein_coding	ENSG00000136682.16	0.075	0.208	0.133	0.00645	GEMIN5
ENST00000638691.2	ENSP00000492094.2	PIGT	protein_coding	ENSG00000124155.19	0.092	0.242	0.15	0.00653	GEMIN5
ENST00000396388.3	ENSP00000379671.2	TSEN34	protein_coding	ENSG00000170892.13	0.768	0.621	-0.147	0.00663	GEMIN5
ENST00000538862.7	ENSP00000442068.1	CDCA3	protein_coding	ENSG00000111665.12	0.69	0.574	-0.116	0.0074	GEMIN5
ENST00000296149.9	ENSP00000296149.4	ELP6	protein_coding	ENSG00000163832.16	0.505	0.397	-0.108	0.0074	GEMIN5
ENST00000431392.1	ENSP00000412874.1	TTC32	protein_coding	ENSG00000183891.6	0.233	0.342	0.109	0.00792	GEMIN5
ENST00000254605.11	ENSP00000254605.6	RRP8	protein_coding	ENSG00000132275.11	0.906	0.779	-0.127	0.00867	GEMIN5
ENST00000534343.1	ENSP00000436960.1	RRP8	protein_coding	ENSG00000132275.11	0.094	0.221	0.127	0.00867	GEMIN5
ENST00000374675.7	ENSP00000363807.3	SLC39A7	protein_coding	ENSG00000112473.19	0.538	0.416	-0.122	0.0091	GEMIN5
ENST00000423313.6	ENSP00000462172.1	KIAA0040	protein_coding	ENSG00000235750.10	0.771	0.598	-0.173	0.00924	GEMIN5
ENST00000432493.5	ENSP00000391099.1	KIF9	protein_coding	ENSG00000088727.14	0.703	0.811	0.108	0.00927	GEMIN5
ENST00000613651.3		PRKCQ-AS1	lncRNA	ENSG00000237943.8	0.227	0.103	-0.124	0.00948	GEMIN5
ENST00000317502.11	ENSP00000323047.6	MTG1	protein_coding	ENSG00000148824.19	0.635	0.415	-0.22	0.01	GEMIN5
ENST00000498790.5		MTG1	retained_intron	ENSG00000148824.19	0.365	0.585	0.22	0.01	GEMIN5
ENST00000562741.1		MVD	protein_coding_CDS_not_defined	ENSG00000167508.12	0.185	0.292	0.107	0.0103	GEMIN5
ENST00000476702.1	ENSP00000482221.1	COG3	non_stop_decay	ENSG00000136152.15	0.328	0.113	-0.215	0.0106	GEMIN5
ENST00000580434.5	ENSP00000462310.1	RANGRF	protein_coding	ENSG00000108961.14	0.085	0.199	0.114	0.0107	GEMIN5
ENST00000314028.11	ENSP00000324464.6	CSNK1D	protein_coding	ENSG00000141551.15	0.325	0.553	0.228	0.0109	GEMIN5
ENST00000392334.7	ENSP00000376146.2	CSNK1D	protein_coding	ENSG00000141551.15	0.568	0.338	-0.23	0.0111	GEMIN5
ENST00000432569.2	ENSP00000414775.1	EIF2B5	protein_coding	ENSG00000145191.15	0.669	0.817	0.148	0.0115	GEMIN5
ENST00000648915.2	ENSP00000497160.1	EIF2B5	protein_coding	ENSG00000145191.15	0.331	0.183	-0.148	0.0115	GEMIN5
ENST00000339082.7	ENSP00000342049.2	PLAUR	protein_coding	ENSG00000011422.12	0.185	0.074	-0.111	0.0118	GEMIN5
ENST00000328747.12	ENSP00000332595.8	ZNF92	protein_coding	ENSG00000146757.14	0.785	0.618	-0.167	0.0125	GEMIN5
ENST00000340093.8	ENSP00000339328.3	PLAUR	protein_coding	ENSG00000011422.12	0.748	0.881	0.133	0.0126	GEMIN5
ENST00000267199.9	ENSP00000267199.3	VPS33A	protein_coding	ENSG00000139719.12	0.428	0.254	-0.174	0.0137	GEMIN5
ENST00000528683.5		RNF121	retained_intron	ENSG00000137522.18	0.164	0.376	0.212	0.0141	GEMIN5
ENST00000261192.12	ENSP00000261192.7	BCAT1	protein_coding	ENSG00000060982.15	0.714	0.817	0.103	0.0146	GEMIN5
ENST00000656315.1		MRPS30-DT	lncRNA	ENSG00000251141.7	0.063	0.182	0.119	0.0146	GEMIN5
ENST00000710866.1		MALAT1	lncRNA	ENSG00000251562.13	0.349	0.5	0.151	0.015	GEMIN5
ENST00000532695.5	ENSP00000436515.1	RSRC2	nonsense_mediated_decay	ENSG00000111011.18	0.052	0.167	0.115	0.0153	GEMIN5
ENST00000431504.1	ENSP00000400495.1	ZNF92	protein_coding	ENSG00000146757.14	0.151	0.297	0.146	0.0159	GEMIN5
ENST00000655766.1		GATD1-DT	lncRNA	ENSG00000255284.5	0.146	0.323	0.177	0.0171	GEMIN5
ENST00000222511.11	ENSP00000222511.7	GTPBP10	protein_coding	ENSG00000105793.16	0.794	0.682	-0.112	0.0181	GEMIN5
ENST00000340879.8	ENSP00000341925.4	IP6K2	protein_coding	ENSG00000068745.15	0.3	0.486	0.186	0.0187	GEMIN5
ENST00000811465.1		LINC01121	lncRNA	ENSG00000205054.10	0.294	0.093	-0.201	0.019	GEMIN5
ENST00000369093.6	ENSP00000358089.2	TIAL1	protein_coding	ENSG00000151923.18	0.432	0.584	0.152	0.0198	GEMIN5
ENST00000436547.7	ENSP00000394902.2	TIAL1	protein_coding	ENSG00000151923.18	0.568	0.416	-0.152	0.0198	GEMIN5
ENST00000559591.5		KNSTRN	retained_intron	ENSG00000128944.14	0.091	0.209	0.118	0.0199	GEMIN5
ENST00000350033.8	ENSP00000272995.5	COPS7B	protein_coding	ENSG00000144524.18	0.869	0.652	-0.217	0.0203	GEMIN5
ENST00000413197.5	ENSP00000401211.1	COPS7B	nonsense_mediated_decay	ENSG00000144524.18	0.131	0.348	0.217	0.0203	GEMIN5
ENST00000394323.3	ENSP00000391594.1	ERV3-1	protein_coding	ENSG00000213462.5	0.342	0.23	-0.112	0.0207	GEMIN5
ENST00000422906.6	ENSP00000414771.2	UBE2W	nonsense_mediated_decay	ENSG00000104343.21	0.087	0.239	0.152	0.0207	GEMIN5
ENST00000301012.8	ENSP00000301012.3	MVD	protein_coding	ENSG00000167508.12	0.741	0.631	-0.11	0.021	GEMIN5
ENST00000380454.8	ENSP00000369821.4	NQO2	protein_coding	ENSG00000124588.22	0.219	0.327	0.108	0.0218	GEMIN5
ENST00000380455.11	ENSP00000369822.4	NQO2	protein_coding	ENSG00000124588.22	0.781	0.673	-0.108	0.0218	GEMIN5
ENST00000448108.7	ENSP00000410409.2	TAF1D	protein_coding	ENSG00000166012.17	0.44	0.332	-0.108	0.0219	GEMIN5
ENST00000279036.12	ENSP00000279036.6	PIGT	protein_coding	ENSG00000124155.19	0.853	0.701	-0.152	0.0225	GEMIN5
ENST00000236342.12	ENSP00000236342.7	DHDDS	protein_coding	ENSG00000117682.18	0.379	0.177	-0.202	0.0241	GEMIN5
ENST00000472571.2	ENSP00000420895.1	VCF2	protein_coding	ENSG00000182518.14	0.1	0.214	0.114	0.025	GEMIN5
ENST00000474828.1		SCAF11	retained_intron	ENSG00000139218.18	0.664	0.563	-0.101	0.0257	GEMIN5
ENST00000397397.7	ENSP00000380552.2	TSPAN4	protein_coding	ENSG00000214063.12	0.739	0.537	-0.202	0.0261	GEMIN5
ENST00000376032.9	ENSP00000365200.4	TEX30	protein_coding	ENSG00000151287.17	0.515	0.402	-0.113	0.0276	GEMIN5
ENST00000322344.8	ENSP00000323511.2	PNKP	protein_coding	ENSG00000039650.12	0.241	0.123	-0.118	0.0281	GEMIN5
ENST00000703468.1	ENSP00000515319.1	FIP1L1	protein_coding	ENSG00000145216.17	0.197	0.365	0.168	0.0286	GEMIN5
ENST00000233055.9	ENSP00000233055.4	WDFY1	protein_coding	ENSG00000085449.15	0.71	0.513	-0.197	0.0287	GEMIN5
ENST00000483061.1		WDFY1	retained_intron	ENSG00000085449.15	0.29	0.487	0.197	0.0287	GEMIN5
ENST00000541190.5		ELP2	retained_intron	ENSG00000134759.14	0.428	0.655	0.227	0.0287	GEMIN5
ENST00000462269.1		STAT3	retained_intron	ENSG00000168610.17	0.269	0.153	-0.116	0.0302	GEMIN5
ENST00000381021.7	ENSP00000370409.3	TRMU	nonsense_mediated_decay	ENSG00000100416.15	0.133	0.303	0.17	0.0308	GEMIN5
ENST00000311764.3	ENSP00000309606.2	ZNF408	protein_coding	ENSG00000175213.3	0.93	0.804	-0.126	0.0309	GEMIN5
ENST00000531866.1		ZNF408	retained_intron	ENSG00000175213.3	0.07	0.196	0.126	0.0309	GEMIN5
ENST00000487944.5		DHDDS	retained_intron	ENSG00000117682.18	0.368	0.581	0.213	0.0327	GEMIN5
ENST00000658558.2		LINC02434	lncRNA	ENSG00000248370.3	0.759	0.608	-0.151	0.0329	GEMIN5
ENST00000216489.8	ENSP00000216489.3	ALKBH1	protein_coding	ENSG00000100601.10	0.845	0.971	0.126	0.0335	GEMIN5
ENST00000554097.1		ALKBH1	protein_coding_CDS_not_defined	ENSG00000100601.10	0.155	0.029	-0.126	0.0335	GEMIN5
ENST00000588941.1		RDH13	protein_coding_CDS_not_defined	ENSG00000160439.16	0.088	0.265	0.177	0.0336	GEMIN5
ENST00000368300.9	ENSP00000357283.4	LMNA	protein_coding	ENSG00000160789.25	0.307	0.171	-0.136	0.0358	GEMIN5
ENST00000763309.1		ENSG00000280018	lncRNA	ENSG00000280018.5	0.447	0.291	-0.156	0.0358	GEMIN5
ENST00000491861.6	ENSP00000519790.1	STK19	protein_coding	ENSG00000204344.16	0.549	0.414	-0.135	0.0379	GEMIN5
ENST00000313843.8	ENSP00000317714.3	STX4	protein_coding	ENSG00000103496.15	0.734	0.579	-0.155	0.0388	GEMIN5
ENST00000484738.1		DESI2	protein_coding_CDS_not_defined	ENSG00000121644.19	0.12	0.264	0.144	0.0397	GEMIN5
ENST00000439541.6	ENSP00000401009.2	CBX5	protein_coding	ENSG00000094916.16	0.393	0.284	-0.109	0.0401	GEMIN5
ENST00000397408.5	ENSP00000380555.1	TSPAN4	protein_coding	ENSG00000214063.12	0.049	0.164	0.115	0.0403	GEMIN5
ENST00000553781.5	ENSP00000451320.1	BCL2L2-PABPN1	protein_coding	ENSG00000258643.6	0.233	0.392	0.159	0.0418	GEMIN5
ENST00000701716.2		GATD1-DT	lncRNA	ENSG00000255284.5	0.417	0.231	-0.186	0.0421	GEMIN5
ENST00000233047.9	ENSP00000233047.4	LDAF1	protein_coding	ENSG00000011638.11	0.494	0.377	-0.117	0.0433	GEMIN5
ENST00000261388.7	ENSP00000261388.3	LDAF1	protein_coding	ENSG00000011638.11	0.506	0.623	0.117	0.0433	GEMIN5
ENST00000790197.1		NBR2	lncRNA	ENSG00000198496.13	0.132	0.016	-0.116	0.0444	GEMIN5
ENST00000303142.11	ENSP00000305875.6	SHLD1	protein_coding	ENSG00000171984.15	0.445	0.578	0.133	0.0459	GEMIN5
ENST00000378979.8	ENSP00000368263.4	SHLD1	protein_coding	ENSG00000171984.15	0.555	0.422	-0.133	0.0459	GEMIN5
ENST00000361756.8	ENSP00000354571.3	RNF121	protein_coding	ENSG00000137522.18	0.701	0.494	-0.207	0.0465	GEMIN5
ENST00000378406.5	ENSP00000367661.1	CCDC107	protein_coding	ENSG00000159884.12	0.146	0.288	0.142	0.0493	GEMIN5
ENST00000823854.1		ENSG00000277693	lncRNA	ENSG00000277693.3	0.145	0.02	-0.125	0.0497	GEMIN5
ENST00000652429.1	ENSP00000498786.1	HMBS	protein_coding	ENSG00000256269.11	0.138	0.273	0.135	1.28e-21	GFI1B
ENST00000392841.1	ENSP00000376584.1	HMBS	protein_coding	ENSG00000256269.11	0.808	0.673	-0.135	7.08e-18	GFI1B
ENST00000790650.1		ENSG00000283235	lncRNA	ENSG00000283235.3	0.894	0.593	-0.301	5.35e-07	GFI1B
ENST00000790674.1		ENSG00000283235	lncRNA	ENSG00000283235.3	0.106	0.407	0.301	5.35e-07	GFI1B
ENST00000770004.1		ENSG00000286369	lncRNA	ENSG00000286369.3	0.298	0.641	0.343	1.08e-06	GFI1B
ENST00000742488.1		SNHG1	lncRNA	ENSG00000255717.10	0.361	0.504	0.143	0.000161	GFI1B
ENST00000283534.4	ENSP00000283534.4	LYSET	protein_coding	ENSG00000153485.6	0.852	0.71	-0.142	0.00405	GFI1B
ENST00000415050.3	ENSP00000388431.3	LYSET	protein_coding	ENSG00000153485.6	0.148	0.29	0.142	0.00405	GFI1B
ENST00000692178.3		ENSG00000286369	lncRNA	ENSG00000286369.3	0.23	0.064	-0.166	0.00904	GFI1B
ENST00000358514.9	ENSP00000351314.4	PSMB10	protein_coding	ENSG00000205220.12	0.552	0.668	0.116	0.0104	GFI1B
ENST00000570985.1		PSMB10	retained_intron	ENSG00000205220.12	0.422	0.31	-0.112	0.013	GFI1B
ENST00000512130.5		LINC01088	lncRNA	ENSG00000249307.9	0.172	0.344	0.172	0.0211	GFI1B
ENST00000539140.6	ENSP00000437718.1	DRAM2	protein_coding	ENSG00000156171.15	0.434	0.308	-0.126	0.0338	GFI1B
ENST00000538790.2		LINC02985	lncRNA	ENSG00000256546.5	0.088	0.242	0.154	0.0449	GFI1B
ENST00000747054.1		ENSG00000297311	lncRNA	ENSG00000297311.1	0.288	0.152	-0.136	0.0475	GFI1B
ENST00000291842.10	ENSP00000291842.4	SHKBP1	protein_coding	ENSG00000160410.15	0.873	0.753	-0.12	0.0483	GFI1B
