## Supplementary Table 6 for "Isoform-level resolution in single-cell CRISPR screens reveals hidden functional consequences of gene perturbation"

### Sheet: Sheet1
id	name	read	pattern	sequence	feature_type	target_gene_id	target_gene_name
GFI1B_1	GFI1B_1	R2	TTCCAGCATAGCTCTTAAAC(BC)	CTCTGTCAACTGTGTGACTC	CRISPR Guide Capture	ENSG00000165702	GFI1B
GFI1B_2	GFI1B_2	R2	TTCCAGCATAGCTCTTAAAC(BC)	CGGGAAGCTCCGGCAGAACC	CRISPR Guide Capture	ENSG00000165702	GFI1B
GFI1B_3	GFI1B_3	R2	TTCCAGCATAGCTCTTAAAC(BC)	CTCCAAGTGTCGAGGGTTAG	CRISPR Guide Capture	ENSG00000165702	GFI1B
GEMIN5_1	GEMIN5_1	R2	TTCCAGCATAGCTCTTAAAC(BC)	ACCGCTCGTAGCCTCACGCC	CRISPR Guide Capture	ENSG00000082516	GEMIN5
GEMIN5_2	GEMIN5_2	R2	TTCCAGCATAGCTCTTAAAC(BC)	CTCGTAGCCTCACGCCTTA	CRISPR Guide Capture	ENSG00000082516	GEMIN5
DDX6_1	DDX6_1	R2	TTCCAGCATAGCTCTTAAAC(BC)	CCTCGGAAACCTCCGCCCGC	CRISPR Guide Capture	ENSG00000110367	DDX6
DDX6_2	DDX6_2	R2	TTCCAGCATAGCTCTTAAAC(BC)	TCTAACAAGCTTGAGTTATA	CRISPR Guide Capture	ENSG00000110367	DDX6
NTC_1	NTC_1	R2	TTCCAGCATAGCTCTTAAAC(BC)	AGGGTAGTTGTGGAACACGG	CRISPR Guide Capture	Non-Targeting	Non-Targeting
NTC_2	NTC_2	R2	TTCCAGCATAGCTCTTAAAC(BC)	GACGGTGTGCTCGCTTTCCA	CRISPR Guide Capture	Non-Targeting	Non-Targeting
NTC_3	NTC_3	R2	TTCCAGCATAGCTCTTAAAC(BC)	TTTCCAAGGACATCCGCTAT	CRISPR Guide Capture	Non-Targeting	Non-Targeting
NTC_4	NTC_4	R2	TTCCAGCATAGCTCTTAAAC(BC)	CCCTGCTCAAGGTCGTTTGT	CRISPR Guide Capture	Non-Targeting	Non-Targeting
NTC_5	NTC_5	R2	TTCCAGCATAGCTCTTAAAC(BC)	GCACGCCTGGGGATCAACGG	CRISPR Guide Capture	Non-Targeting	Non-Targeting
